# Chromosome 9p21.3 Coordinates Cell Intrinsic and Extrinsic Tumor Suppression

**DOI:** 10.1101/2022.08.22.504793

**Authors:** Francisco M. Barriga, Kaloyan M. Tsanov, Yu-Jui Ho, Noor Sohail, Amy Zhang, Timour Baslan, Alexandra N. Wuest, Isabella Del Priore, Brigita Meškauskaitė, Geulah Livshits, Direna Alonso-Curbelo, Janelle Simon, Almudena Chaves-Perez, Dafna Bar-Sagi, Christine A. Iacobuzio-Donahue, Faiyaz Notta, Ronan Chaligne, Roshan Sharma, Dana Pe’er, Scott W. Lowe

## Abstract

Somatic chromosomal deletions are prevalent in cancer, yet their functional contributions remain ill-defined. Among the most prominent of these events are deletions of chromosome 9p21.3, which disable a cell intrinsic barrier to tumorigenesis by eliminating the *CDKN2A/B* tumor suppressor genes. However, half of 9p21.3 deletions encompass a cluster of 16 type I interferons (IFNs) whose co-deletions have not been functionally characterized. To dissect how 9p21.3 and other genomic deletions impact cancer, we developed MACHETE (Molecular Alteration of Chromosomes with Engineered Tandem Elements), a genome engineering strategy that enables flexible modeling of megabase-sized deletions. Generation of 9p21.3-syntenic deletions in a mouse model of pancreatic cancer revealed that concomitant loss of *Cdkn2a/b* and the IFN cluster led to immune evasion and metastasis compared to *Cdkn2a/b*-only deletions. Mechanistically, IFN co-deletion disrupted type I IFN signaling, altered antigen-presenting cells, and facilitated escape from CD8+ T cell surveillance in a cell extrinsic manner requiring loss of interferon epsilon (*Ifne*). Our results establish co-deletions of the IFN cluster as a pervasive route to tumor immune evasion and metastasis, revealing how deletions can disable physically linked cell intrinsic and extrinsic tumor suppression. Our study establishes a framework to dissect the functions of genomic deletions in cancer and beyond.
