## Supplemental Tables for "Chromosome 9p21.3 Coordinates Cell Intrinsic and Extrinsic Tumor Suppression"

### Sheet: ED Table 1
Extended Data Table 1: Transcriptional signatures (related to Figure 3)
Signatures
	IFNAR Responsive Genes						CD8 Exhausted up in DL		CD8 Exhausted up in DS
							(adj p < 0.05, logFC > 0.25)		(adj p < 0.05, logFC > 0.25)
	CD74						LY6C2		RGS1
	GM10076						SERPINB9B		GM10076
	PSME1						CCL9		GM156
	RPL35						GZMB		TNFAIP3
	CTSS						AA467197		BCL2
	IFI27L2A						CCR2		VPS37B
	PSMB8						LY6A		ZFP36L2
	RPL10						S100A4		RPL35
	RPL6						SEMA4A		RUNX3
	APOE						PRF1		RBPJ
	CST3						CCL5		NR4A2
	UCP2						SERPINE2		DUSP1
	RPS29						GM19705		INPP4B
	HNRNPA1						CCL3		RPL10
	ATP5K						CALCA		TRA2B
	TMSB10						TAGLN2		HSPE1
	NSA2						CCR5		NAP1L1
	IFI30						EMB		JUNB
	ATP5D						ANXA2		STAT3
	SSR4						LGALS1		IFI27L2A
	LY6E						CCL4		CCND2
	PPIB						STYK1		HSPA1B
	CALR						GM26614		PNRC1
	HNRNPD						MCTP2		TOX
	PTMA						LY6E		IER5L
	ARHGDIB						DNAJC15		HSPA1A
	CLIC1						CD2		TNFRSF9
	LYZ2						ITGAL		RBM39
	GM10073						CTSD		IKZF2
	SLC25A5						MS4A6B		DNAJB1
	RPL31						LGALS3		HSP90AA1
	MT1						KLRA4		HSPH1
	PDIA3						IFNG		DUSP2
	SELENOW						FILIP1		ATF4
	DDX21						S100A6		GM10073
	ATP5G1						SLC17A6		COTL1
	NCL						UGCG		SH2D2A
	SERBP1						WDR95		NDUFA4
	HINT1						IFITM1		RPS29
	PSMB9						GLRX		CDK6
	ATP5C1						GZMF		RGS2
	ITM2B						RAMP1		SMAD7
	TAF10						VIM		CTSC
	CD83						GSTP3		EIF4A2
	YBX1						EPSTI1		MT.ND4L
	EIF3H						SERPINH1		CREM
	COX7B						SUB1		AU020206
	CYBA						IL18R1		SDF4
	RPS17						IFITM3		HSPD1
	TPR						PTMS		BRD2
	IFITM3						ATP8B4		ZFP36L1
	CLTA						AQP1		RPS26
	EIF5B						IKBKB		FOSL2
	GPX1						SDC2		NFKBIA
	ATP5G2						KBTBD11		STK17B
	RPL24						KRT8		SKIL
	RPL28						RORA		TGFB1
	ATF3						SEMA7A		EIF1
	RPL29						CDKN2D		TNFRSF18
	UBB						PLEK		UBB
	ATP5J2						BATF		EIF4G2
	SMDT1						PSTPIP1		IER2
	ERP29						THY1		COX7C
	FTL1						ATF6		SRGN
	PRPF4B						TXNIP		UBC
	TLN1						TSPO		RPS21
	RPL32						LAG3		NFAT5
	RPL10A						PRR13		HSPA5
	PSMA7						ITGB2		HSP90AB1
	EIF5A						MS4A4B		H2.Q6
	SLC25A4						ARSB		GDI2
	CALM1						RRBP1		SLC25A3
	DDX24						EMP3		ARF4
	PSMB1						PLD3		TRGV2
	RPL38						SATB1		SQSTM1
	RRBP1						AY036118		RPL6
	IFI27						GNG2		SNHG12
	SH3BGRL3						ITM2B		BHLHE40
	NPC2						GEM		IFRD1
	BST2						AW112010		ITGB1
	ATOX1						CORO2A		PRDX6
	PRDX1						HN1		YTHDC1
	TALDO1						CYBA		CCNL1
	EIF3C						SPP1		TPP2
	CTSZ						S100A10		GADD45B
	NAP1L1						CSF1		HNRNPDL
	ARPC1B						GLIPR2		PTMA
	XRN2						AHNAK		LUC7L2
	NDUFA3						NEAT1		HNRNPA0
	OTULIN						TRAV17		TNFRSF1B
	ATP5E						GMFG		IL21R
	AKR1A1						SAMHD1		DENND4A
	COX7C						ID2		TIPRL
	IRF8						WSCD2		RPL38
	NMT1						CD53		STAT4
							ARF5		PLAC8
							HSD17B10		PDCD4
							LYST		TAF1D
							STAT1		TCRG.C2
							BCL11B		CD3E
							FN1		BCL2L11
							PTPN5		IGKC
							PTN		ATP5A1
							IL7R		MT.CO2
							CRIP1		MCL1
							EMP1		ZCCHC11
							COX5A		HSPA8
							SYT11		CNOT6L
							NPC2		IL2RB
							GM10036		MT.CO3
							SERPINB9		PTP4A1
							ABRACL		CNBP
							S100A11		HMGB1
							KLRC1		ZFP36
							FLOT1		SLC25A5
							SP100		NEURL3
							CHD7		TMEM123
							IL18RAP		APOE
							HOPX		MYH9
							SLC2A3		DUSP5
							CYR61		PELI1
							LMO1		NCL
							ANXA6		REL
							UBE2C		NOP10
							IKZF1		HILPDA
							ITGB7		FUS
							TRPV2		MDFIC
							SIPA1L1		RPL5
							TUBB5		NRIP1
							RAB27A		CSRNP1
							KRAS		CD164
							SNX10		RPS17
							PTPN1		EIF5
							ESYT1		CTLA4
							ACADL		ATP5K
							PRDX1		VGLL4
							CTSA		RPS27
							CROT		HMGB2
							ADGRG5		CACYBP
							VMP1		MT1
							IRF2		NEDD9
							TXNDC17		EIF3J1
							S100A13		MT.ATP6
							PLTP		MT.ND1
							CD160		SFR1
							CD52		NDUFA3
							IGTP		TSC22D3
							EOMES
							NAB1
							TRP53I11
							KRTCAP2
							KCNMB4
							CLEC2D
							GIMAP6
							PREX1
							SELPLG
							POMP
							DOCK2
							ZBP1
							ADCY7
							AGPAT4
							UPP1
							PRPF18
							IGF2R
							PSMB8
							SPN
							ARHGAP30
							NDUFB10
							GBP2
							CAPG
							DYNC1I2
							NABP1
							FXYD5
							IRF1
							CD38
							ARL6IP5
							BRK1
							MARK2
							TXN1
							FLNA
							XIST
							DNAJC9
							RBM3
							CNN2
							ANXA8
							ARL4C
							RBL2
							PLEC
							EFHD2
							RINL
							CD47
							LAT
							LILRB4A
							RPL27
							LSP1
							AGPAT3
							MAGOHB
							PTPRCAP
							FAM65B
							CD9
							CCND1
							KLF2
							OLFR60
							CD27
							CASP4
							LGALS3BP
							PGS1
							MAN1A
							PHF11B
							IER3
							PICALM
							HAVCR2
							PSMB10
							PSMB9
							X2310036O22RIK
							TCEB2
							MRPS16
							F2R
							PGLS
							TAPBP
							LY6C1
							ATP2B4
							ARPC5L
							MRPL52
							TPST2
							CALD1
							GSTT1
							TAP1
							CLIC1
							RWDD1
							YWHAH
							BAZ1A
							UHRF1BP1L
							LDHA
							CAR5B
							IFI47
							TRBC1
							H2.T23
							TPM3
							FERMT3
							TOP2A
							CYSLTR2
							H2.T22
							BTG1
							GIMAP4
							SAT1
							GRAMD3
							PRKG2
							LARS2
							MAN2A1
							SH3BGRL3
							CD3D
							RHOH
							CD8B1
							PDGFB
							PARP14
							DMWD
							CCND3
							SRP14
							GBP4
							IER3IP1
							GRB2
							DGAT1
							CXCR6
							SERPINB6A
							RHOA
							GNA15
							SRPK1
							MTUS2
							BST2
							SEMA4D
							MIF4GD
							CHD4
							PKP3
							PODNL1
							PARK7
							GPSM3
							RAP1B
							UQCC2
							ZYX
							ATP6V0E
							RSRP1
							TRAF1
							UBE2H
							CD84
							NEDD8
							RAP1A
							ATP5H
							ARPC1B
							ST3GAL6
							TRAV8N.2
							LAMP2
							SMC1A
							INO80B
							FGFR1
							LBH
							PSME2
							VSIR
							RPL15
							CAV1
							EXOSC2
							TNRC6A
							TM6SF1
							CFLAR
							SLC15A2
							MX1
							MRPL30
							IRF8
							ESM1
							MS4A4C
							SH3GLB1
							NLRC5
							EIF3K
							HNRNPM
							CBX3
							NUP85
							UCP2
							KLRK1
							PPP1R11
							MXD1
							CD3G
							TMEM167
							PLAT
							LMNA
							MRPL33
							FUT8
							ATP6V1G1
							APBB1IP
							GM10837
							NKG7
							CTLA2A
							TMEM163
							E2F2
							ARMC7
							NDUFV3
							MSN
							DIAPH1
							TMSB4X
							ECM1
							SERPINA3F
							TMEM243
							RHOX5
							RPL27.PS3
							H2AFJ
							PPDPF
							NCK2
							TSPAN3
							ERRFI1
							OSTC
							SMPDL3B
							TONSL
							TAP2
							GM12216
							CREBRF
							EXOSC8
							EGR1
							PMAIP1
							UBA52
							SMDT1
							YWHAB
							ECH1
							APOBEC3
							PKM
							KLRC2
							ENTPD1
							HMHA1
							TBCA
							NDUFB8
							BAIAP3
							IQGAP2
							LEPROTL1
							GM5111
							RAC1
							KLHL30
							H13
							DPP4
							FAM49B

### Sheet: ED Table 2
Extended Data Table 2: Immune infiltration and Reactome Pathway overlap of human 9pL vs 9pS and Mouse L vs S
Name	Human 9pL vs 9pS tumors	Mouse L vs S tumors	mean_padj	Group	DB
LM22_top50 B_CELLS_MEMORY_TOP50	-2.05468	-1.53818	1.67813	Both_DN	Cibersort_top50
LM22_top50 B_CELLS_NAIVE_TOP50	-1.79132	-1.30836	1.2224	Both_DN	Cibersort_top50
LM22_top50 DENDRITIC_CELLS_ACTIVATED_TOP50	-2.88926	-1.56543	3.53214	Both_DN	Cibersort_top50
LM22_top50 DENDRITIC_CELLS_RESTING_TOP50	-2.74366	0	2.97565	Zeros	Cibersort_top50
LM22_top50 EOSINOPHILS_TOP50	-2.02965	-1.28092	1.49647	Both_DN	Cibersort_top50
LM22_top50 MACROPHAGES_M0_TOP50	-1.68914	0	0.739476	Zeros	Cibersort_top50
LM22_top50 MACROPHAGES_M1_TOP50	-2.54829	-2.179	2.9028	Both_DN	Cibersort_top50
LM22_top50 MACROPHAGES_M2_TOP50	-2.02526	0	1.11782	Zeros	Cibersort_top50
LM22_top50 MAST_CELLS_ACTIVATED_TOP50	-1.21432	-2.10677	1.47917	Both_DN	Cibersort_top50
LM22_top50 MONOCYTES_TOP50	-1.58096	0	0.636708	Zeros	Cibersort_top50
LM22_top50 NEUTROPHILS_TOP50	0	-1.53863	0.547992	Zeros	Cibersort_top50
LM22_top50 NK_CELLS_ACTIVATED_TOP50	-2.41867	-2.84633	4.49547	Both_DN	Cibersort_top50
LM22_top50 NK_CELLS_RESTING_TOP50	-2.11446	-2.69877	3.13575	Both_DN	Cibersort_top50
LM22_top50 PLASMA_CELLS_TOP50	-2.03105	-1.30802	1.49276	Both_DN	Cibersort_top50
LM22_top50 T_CELLS_CD4_MEMORY_ACTIVATED_TOP50	-3.85995	-3.07162	5.9513	Both_DN	Cibersort_top50
LM22_top50 T_CELLS_CD4_MEMORY_RESTING_TOP50	-2.77772	-2.47922	4.59964	Both_DN	Cibersort_top50
LM22_top50 T_CELLS_CD4_NAIVE_TOP50	-2.78403	-1.61468	3.56598	Both_DN	Cibersort_top50
LM22_top50 T_CELLS_CD8_TOP50	-2.31573	-3.13261	4.42882	Both_DN	Cibersort_top50
LM22_top50 T_CELLS_FOLLICULAR_HELPER_TOP50	-3.30344	-2.65528	4.98966	Both_DN	Cibersort_top50
LM22_top50 T_CELLS_GAMMA_DELTA_TOP50	-2.26465	-3.13406	4.33206	Both_DN	Cibersort_top50
LM22_top50 T_CELLS_REGULATORY_(TREGS)_TOP50	-2.47445	-2.42075	3.14815	Both_DN	Cibersort_top50
LM22_top50_UP DENDRITIC_CELLS_RESTING_TOP50	0	1.55063	0.572323	Zeros	Cibersort_top50
LM22_top50_UP MACROPHAGES_M0_TOP50	0	1.13809	0.271768	Zeros	Cibersort_top50
LM22_top50_UP MACROPHAGES_M2_TOP50	0	2.77615	1.92255	Zeros	Cibersort_top50
LM22_top50_UP MONOCYTES_TOP50	0	2.15555	1.1473	Zeros	Cibersort_top50
LM22_top50_UP NEUTROPHILS_TOP50	0.983771	0	0.170225	Zeros	Cibersort_top50
ReactomePathways_20190131 ACTIVATION OF MATRIX METALLOPROTEINASES	-0.97916	-3.21635	3.07627	Both_DN	Reactome
ReactomePathways_20190131 ASPARAGINE N-LINKED GLYCOSYLATION	-1.40706	-3.33323	3.29188	Both_DN	Reactome
ReactomePathways_20190131 ASSEMBLY OF COLLAGEN FIBRILS AND OTHER MULTIMERIC STRUCTURES	-1.22346	-3.42664	3.17953	Both_DN	Reactome
ReactomePathways_20190131 BIOLOGICAL OXIDATIONS	-2.70482	-3.26383	4.52314	Both_DN	Reactome
ReactomePathways_20190131 CAP-DEPENDENT TRANSLATION INITIATION	-2.37983	0	1.18033	Zeros	Reactome
ReactomePathways_20190131 CELL SURFACE INTERACTIONS AT THE VASCULAR WALL	-1.83629	-3.64742	3.61845	Both_DN	Reactome
ReactomePathways_20190131 CELL-CELL JUNCTION ORGANIZATION	-1.20341	-3.8411	3.17173	Both_DN	Reactome
ReactomePathways_20190131 CLASS A/1 (RHODOPSIN-LIKE RECEPTORS)	0	-3.38894	2.97565	Zeros	Reactome
ReactomePathways_20190131 CYTOKINE SIGNALING IN IMMUNE SYSTEM	-3.79483	-4.7623	5.9513	Both_DN	Reactome
ReactomePathways_20190131 DISEASE	-3.06014	0	2.15422	Zeros	Reactome
ReactomePathways_20190131 DOPAMINE NEUROTRANSMITTER RELEASE CYCLE	0	-1.49559	0.428439	Zeros	Reactome
ReactomePathways_20190131 ELASTIC FIBRE FORMATION	-1.77049	-3.34019	3.56095	Both_DN	Reactome
ReactomePathways_20190131 EUKARYOTIC TRANSLATION ELONGATION	-2.73085	0	1.57196	Zeros	Reactome
ReactomePathways_20190131 EUKARYOTIC TRANSLATION TERMINATION	-2.90324	0	1.80391	Zeros	Reactome
ReactomePathways_20190131 G ALPHA (I) SIGNALLING EVENTS	-1.09622	-3.56153	3.12046	Both_DN	Reactome
ReactomePathways_20190131 G ALPHA (S) SIGNALLING EVENTS	0	-3.14843	2.45716	Zeros	Reactome
ReactomePathways_20190131 IMMUNE SYSTEM	-5.26661	-7.32083	5.9513	Both_DN	Reactome
ReactomePathways_20190131 IMMUNOREGULATORY INTERACTIONS BETWEEN A LYMPHOID AND A NON-LYMPHOID CELL	-2.984	-2.48566	3.47035	Both_DN	Reactome
ReactomePathways_20190131 INFLUENZA VIRAL RNA TRANSCRIPTION AND REPLICATION	-2.72289	0	1.56621	Zeros	Reactome
ReactomePathways_20190131 INNATE IMMUNE SYSTEM	-5.06066	-5.63592	5.9513	Both_DN	Reactome
ReactomePathways_20190131 INTERFERON ALPHA/BETA SIGNALING	-3.49978	-3.34575	5.9513	Both_DN	Reactome
ReactomePathways_20190131 INTERFERON GAMMA SIGNALING	-3.26415	-3.32952	5.9513	Both_DN	Reactome
ReactomePathways_20190131 INTERFERON SIGNALING	-3.32391	-3.13701	5.43758	Both_DN	Reactome
ReactomePathways_20190131 INTERLEUKIN-4 AND INTERLEUKIN-13 SIGNALING	-1.15982	-3.75182	3.14855	Both_DN	Reactome
ReactomePathways_20190131 KERATINIZATION	-3.50908	-3.04941	5.4513	Both_DN	Reactome
ReactomePathways_20190131 KINESINS	0	-1.28854	0.300241	Zeros	Reactome
ReactomePathways_20190131 MAJOR PATHWAY OF RRNA PROCESSING IN THE NUCLEOLUS AND CYTOSOL	-1.62793	0	0.473112	Zeros	Reactome
ReactomePathways_20190131 MEMBRANE TRAFFICKING	-1.13638	-3.27939	3.13876	Both_DN	Reactome
ReactomePathways_20190131 MET ACTIVATES PTK2 SIGNALING	-0.94619	-3.24397	3.06545	Both_DN	Reactome
ReactomePathways_20190131 METABOLISM	-4.9182	0	2.97565	Zeros	Reactome
ReactomePathways_20190131 METABOLISM OF PROTEINS	-3.65572	0	2.97565	Zeros	Reactome
ReactomePathways_20190131 METABOLISM OF RNA	-1.26186	0	0.225682	Zeros	Reactome
ReactomePathways_20190131 NEUREXINS AND NEUROLIGINS	0	-2.43821	1.36225	Zeros	Reactome
ReactomePathways_20190131 NEURONAL SYSTEM	0	-3.75329	2.97565	Zeros	Reactome
ReactomePathways_20190131 NEUROTRANSMITTER RECEPTORS AND POSTSYNAPTIC SIGNAL TRANSMISSION	0	-2.02927	0.875924	Zeros	Reactome
ReactomePathways_20190131 NEUTROPHIL DEGRANULATION	-4.67321	-4.16015	5.9513	Both_DN	Reactome
ReactomePathways_20190131 NON-INTEGRIN MEMBRANE-ECM INTERACTIONS	-2.24737	-3.23562	4.02882	Both_DN	Reactome
ReactomePathways_20190131 NONSENSE MEDIATED DECAY (NMD) ENHANCED BY THE EXON JUNCTION COMPLEX (EJC)	-2.41242	0	1.21841	Zeros	Reactome
ReactomePathways_20190131 NOREPINEPHRINE NEUROTRANSMITTER RELEASE CYCLE	0	-0.98115	0.137546	Zeros	Reactome
ReactomePathways_20190131 OLFACTORY SIGNALING PATHWAY	-4.74363	-1.92493	3.75558	Both_DN	Reactome
ReactomePathways_20190131 PD-1 SIGNALING	-2.8933	-1.49868	2.25635	Both_DN	Reactome
ReactomePathways_20190131 PENTOSE PHOSPHATE PATHWAY	-2.97333	0	1.9648	Zeros	Reactome
ReactomePathways_20190131 PEPTIDE CHAIN ELONGATION	-2.83287	0	1.71868	Zeros	Reactome
ReactomePathways_20190131 PLATELET ACTIVATION, SIGNALING AND AGGREGATION	-2.06402	-3.23254	3.84209	Both_DN	Reactome
ReactomePathways_20190131 PLATELET DEGRANULATION	-2.95001	-4.16895	4.95286	Both_DN	Reactome
ReactomePathways_20190131 POST-TRANSLATIONAL PROTEIN MODIFICATION	-2.22217	-3.77624	4.00685	Both_DN	Reactome
ReactomePathways_20190131 PROTEIN-PROTEIN INTERACTIONS AT SYNAPSES	0	-2.59905	1.59289	Zeros	Reactome
ReactomePathways_20190131 RESPIRATORY ELECTRON TRANSPORT, ATP SYNTHESIS BY CHEMIOSMOTIC COUPLING, AND HEAT PRODUCTION BY UNCOUPLING PROTEINS.	-1.46392	0	0.356784	Zeros	Reactome
ReactomePathways_20190131 RESPONSE TO ELEVATED PLATELET CYTOSOLIC CA2+	-2.90278	-3.90987	4.7907	Both_DN	Reactome
ReactomePathways_20190131 RRNA PROCESSING	-1.22651	0	0.205747	Zeros	Reactome
ReactomePathways_20190131 RRNA PROCESSING IN THE NUCLEUS AND CYTOSOL	-1.76067	0	0.577124	Zeros	Reactome
ReactomePathways_20190131 SELENOCYSTEINE SYNTHESIS	-2.72406	0	1.55909	Zeros	Reactome
ReactomePathways_20190131 SEROTONIN NEUROTRANSMITTER RELEASE CYCLE	0	-1.4561	0.404298	Zeros	Reactome
ReactomePathways_20190131 SLC-MEDIATED TRANSMEMBRANE TRANSPORT	-1.54964	-3.30841	3.39291	Both_DN	Reactome
ReactomePathways_20190131 SPHINGOLIPID METABOLISM	-3.2766	-2.02422	3.84855	Both_DN	Reactome
ReactomePathways_20190131 THE CITRIC ACID (TCA) CYCLE AND RESPIRATORY ELECTRON TRANSPORT	-1.20424	0	0.196206	Zeros	Reactome
ReactomePathways_20190131 TRANSLATION	-3.03727	0	2.1692	Zeros	Reactome
ReactomePathways_20190131 TRANSLOCATION OF ZAP-70 TO IMMUNOLOGICAL SYNAPSE	-3.08601	-1.56796	2.61233	Both_DN	Reactome
ReactomePathways_20190131 TRANSMISSION ACROSS CHEMICAL SYNAPSES	0	-2.77364	1.90976	Zeros	Reactome
ReactomePathways_20190131 TRNA PROCESSING IN THE MITOCHONDRION	0	-1.45998	0.405747	Zeros	Reactome
ReactomePathways_20190131 UNBLOCKING OF NMDA RECEPTORS, GLUTAMATE BINDING AND ACTIVATION	0	-0.61441	0.014314	Zeros	Reactome
ReactomePathways_20190131 VESICLE-MEDIATED TRANSPORT	-1.02075	-3.61594	3.09057	Both_DN	Reactome
ReactomePathways_20190131_UP CAP-DEPENDENT TRANSLATION INITIATION	0	4.78073	2.97565	Zeros	Reactome
ReactomePathways_20190131_UP CLASS A/1 (RHODOPSIN-LIKE RECEPTORS)	0.816203	0	0.048214	Zeros	Reactome
ReactomePathways_20190131_UP DISEASE	0	3.34644	2.97565	Zeros	Reactome
ReactomePathways_20190131_UP DNA REPAIR	1.49701	4.90901	3.25494	Both_UP	Reactome
ReactomePathways_20190131_UP DOPAMINE NEUROTRANSMITTER RELEASE CYCLE	2.31284	0	0.802016	Zeros	Reactome
ReactomePathways_20190131_UP EUKARYOTIC TRANSLATION ELONGATION	0	4.9552	2.97565	Zeros	Reactome
ReactomePathways_20190131_UP EUKARYOTIC TRANSLATION TERMINATION	0	4.89262	2.97565	Zeros	Reactome
ReactomePathways_20190131_UP G ALPHA (S) SIGNALLING EVENTS	3.65154	0	2.97565	Zeros	Reactome
ReactomePathways_20190131_UP GENE EXPRESSION (TRANSCRIPTION)	3.75285	5.7185	5.9513	Both_UP	Reactome
ReactomePathways_20190131_UP GENERIC TRANSCRIPTION PATHWAY	3.53914	4.70505	5.9513	Both_UP	Reactome
ReactomePathways_20190131_UP INFLUENZA VIRAL RNA TRANSCRIPTION AND REPLICATION	0	4.86009	2.97565	Zeros	Reactome
ReactomePathways_20190131_UP KINESINS	2.07646	0	0.599449	Zeros	Reactome
ReactomePathways_20190131_UP MAJOR PATHWAY OF RRNA PROCESSING IN THE NUCLEOLUS AND CYTOSOL	0	5.10481	2.97565	Zeros	Reactome
ReactomePathways_20190131_UP METABOLISM	0	4.63814	2.97565	Zeros	Reactome
ReactomePathways_20190131_UP METABOLISM OF PROTEINS	0	3.53318	2.97565	Zeros	Reactome
ReactomePathways_20190131_UP METABOLISM OF RNA	0	8.02228	2.97565	Zeros	Reactome
ReactomePathways_20190131_UP MITOTIC PROMETAPHASE	2.20098	3.18605	3.63261	Both_UP	Reactome
ReactomePathways_20190131_UP MRNA SPLICING	1.5941	5.15859	3.28988	Both_UP	Reactome
ReactomePathways_20190131_UP MRNA SPLICING - MAJOR PATHWAY	1.48275	5.23873	3.24556	Both_UP	Reactome
ReactomePathways_20190131_UP NEGATIVE REGULATION OF NMDA RECEPTOR-MEDIATED NEURONAL TRANSMISSION	2.18658	0.859705	0.763328	Both_UP	Reactome
ReactomePathways_20190131_UP NEUREXINS AND NEUROLIGINS	2.4733	0	1.01543	Zeros	Reactome
ReactomePathways_20190131_UP NEURONAL SYSTEM	2.14785	0	0.661705	Zeros	Reactome
ReactomePathways_20190131_UP NEUROTRANSMITTER RECEPTORS AND POSTSYNAPTIC SIGNAL TRANSMISSION	2.18706	0	0.655186	Zeros	Reactome
ReactomePathways_20190131_UP NONSENSE MEDIATED DECAY (NMD) ENHANCED BY THE EXON JUNCTION COMPLEX (EJC)	0	4.76954	2.97565	Zeros	Reactome
ReactomePathways_20190131_UP NOREPINEPHRINE NEUROTRANSMITTER RELEASE CYCLE	2.11517	0	0.641077	Zeros	Reactome
ReactomePathways_20190131_UP PEPTIDE CHAIN ELONGATION	0	5.13252	2.97565	Zeros	Reactome
ReactomePathways_20190131_UP PROCESSING OF CAPPED INTRON-CONTAINING PRE-MRNA	1.65291	5.36226	3.30417	Both_UP	Reactome
ReactomePathways_20190131_UP PROTEIN-PROTEIN INTERACTIONS AT SYNAPSES	2.3513	0	0.843487	Zeros	Reactome
ReactomePathways_20190131_UP RESPIRATORY ELECTRON TRANSPORT, ATP SYNTHESIS BY CHEMIOSMOTIC COUPLING, AND HEAT PRODUCTION BY UNCOUPLING PROTEINS.	0	4.83427	2.97565	Zeros	Reactome
ReactomePathways_20190131_UP RNA POLYMERASE II TRANSCRIPTION	3.66302	5.23595	5.9513	Both_UP	Reactome
ReactomePathways_20190131_UP RRNA PROCESSING	0	5.29004	2.97565	Zeros	Reactome
ReactomePathways_20190131_UP RRNA PROCESSING IN THE MITOCHONDRION	3.11658	0.813067	3.04837	Both_UP	Reactome
ReactomePathways_20190131_UP RRNA PROCESSING IN THE NUCLEUS AND CYTOSOL	0	5.42053	2.97565	Zeros	Reactome
ReactomePathways_20190131_UP SELENOCYSTEINE SYNTHESIS	0	5.02674	2.97565	Zeros	Reactome
ReactomePathways_20190131_UP SEROTONIN NEUROTRANSMITTER RELEASE CYCLE	2.69044	0	1.3118	Zeros	Reactome
ReactomePathways_20190131_UP SUMO E3 LIGASES SUMOYLATE TARGET PROTEINS	2.15827	3.3158	3.62357	Both_UP	Reactome
ReactomePathways_20190131_UP SUMOYLATION	2.15699	3.60921	3.63636	Both_UP	Reactome
ReactomePathways_20190131_UP THE CITRIC ACID (TCA) CYCLE AND RESPIRATORY ELECTRON TRANSPORT	0	5.47686	2.97565	Zeros	Reactome
ReactomePathways_20190131_UP TRANSLATION	0	5.26864	2.97565	Zeros	Reactome
ReactomePathways_20190131_UP TRANSMISSION ACROSS CHEMICAL SYNAPSES	2.03962	0	0.562303	Zeros	Reactome
ReactomePathways_20190131_UP TRNA PROCESSING IN THE MITOCHONDRION	3.62961	0	2.97565	Zeros	Reactome
ReactomePathways_20190131_UP UNBLOCKING OF NMDA RECEPTORS, GLUTAMATE BINDING AND ACTIVATION	2.11903	0	0.633677	Zeros	Reactome

### Sheet: ED Table 3
Extended Data Table 3: Oncoquery in cBioPortal to identify 9pL and 9pS tumors from TCGA datatset
cBio Portal Query
IFNB1:HOMDEL
IFNW1:HOMDEL
IFNA21:HOMDEL
IFNA4:HOMDEL
IFNA16:HOMDEL
IFNA7:HOMDEL
IFNA10:HOMDEL
IFNA17:HOMDEL
IFNA14:HOMDEL
IFNA5:HOMDEL
KLHL9:HOMDEL
IFNA6:HOMDEL
IFNA13:HOMDEL
IFNA2:HOMDEL
IFNA8:HOMDEL
IFNA1:HOMDEL
MIR31HG:HOMDEL
IFNE:HOMDEL
MTAP:HOMDEL
CDKN2A:HOMDEL
CDKN2B:HOMDEL

### Sheet: ED Table 4
Extended Data Table 4: Primers for MACHETE-based deletion engineering and genotyping
Primers
Primers for sgRNA synthesis
	Sequence (T7 adapter / Protospacer / pX binding site)
11B3 MACHETE KI guide
11B3 KI	TAATACGACTCACTATAGG TGATGGGGTCCGGTCCTCAA GTTTTAGAGCTAGAAATAGC
11B3 deletion
Sco1 g1	TAATACGACTCACTATAGG ACCGGCCGGGTGGAACTGCG GTTTTAGAGCTAGAAATAGC
Alox12 g1	TAATACGACTCACTATAGG TTGGCCTCCCTCAAGATGCG GTTTTAGAGCTAGAAATAGC
4C4 MACHETE KI guide
4C4 KI	TAATACGACTCACTATAGG CCGTAGGCTACCAAACCAGA GTTTTAGAGCTAGAAATAGC
4C4-S 5'
4C4 5' guide 1	TAATACGACTCACTATAGG CTCGAATTCATTTCTGTTCG GTTTTAGAGCTAGAAATAGC
4C4 5' guide 2	TAATACGACTCACTATAGG CTGTAATATCACTCTATAAC GTTTTAGAGCTAGAAATAGC
4C4-L 5'
Hacd4 guide 1	TAATACGACTCACTATAGG TCGCGGGAGTGAAAGCCGAT GTTTTAGAGCTAGAAATAGC
Hacd4 guide 2	TAATACGACTCACTATAGG CGTCCTATAATTGAAGCCCG GTTTTAGAGCTAGAAATAGC
Dmrta1 (common 3' guides)
Dmrta1 guide 1	TAATACGACTCACTATAGG GTGGTGAAACCCGAACTCGT GTTTTAGAGCTAGAAATAGC
Dmrta1 guide 2	TAATACGACTCACTATAGG ACATGGTTAGGCTTTACCCC GTTTTAGAGCTAGAAATAGC
4C4-I 3'
4C4-I guide 1	TAATACGACTCACTATAGG GCGTACTCTTGCCACTTCCG GTTTTAGAGCTAGAAATAGC
4C4-I guide 2	TAATACGACTCACTATAGG ATAGCCAGATTTGCAGACGC GTTTTAGAGCTAGAAATAGC
4C4 allelic series
4C4-del B guide	TAATACGACTCACTATAGG GATGGCGCTTGAATACTGGA GTTTTAGAGCTAGAAATAGC
4C4-del C guide	TAATACGACTCACTATAGG ACATAGGTTGGTGGCGGAGT GTTTTAGAGCTAGAAATAGC
4C4-del D guide	TAATACGACTCACTATAGG AACCTCCCCACGTAATAGAA GTTTTAGAGCTAGAAATAGC
4C4-del E guide	TAATACGACTCACTATAGG CCGCCATGTCCGCCAAGAGA GTTTTAGAGCTAGAAATAGC
Universal Reverse primer	AGCACCGACTCGGTGCCACT
Primers for HDR donors
11B3 Donor	Homology Arm / MACHETE plasmid binding
5' HA PGK F	AACAGAAGTCGGTGAATAGAATTTAAATTTCCCTTGAGGA AACGAATTCTACCGGGTAGG
3' HA bGHpA R	ATCAAAGAGCTTGCCTGATGCTCCCTGTGATGGGGTCCGG CCATAGAGCCCACCGCATCC
4C4 Donor
5' HA PGK F	TATAACAGGGGACACCACCTCTTCCAGAGACCGTAGGCTA AACGAATTCTACCGGGTAGG
3' HA bGHpA R	GAAGATGCTGCTTATACTTGGCATTAGCCTTCTGGTTTGG CCATAGAGCCCACCGCATCC
7q11 Donor
5' HA Dm g1 F	GTTCTGCAGTCATGTGGAAGATGGAGGCCCTGCACGCTAC CAGGAGCTATTAATTCGCGG
3' HA Dm g2 R	GTTTTCGCAGCACTGGTGTCACCTCGTCCTGCCCAACTAT CCATCTTCGGGAACATCCGG
Primers for Genotyping
11B3 KI
11B3 KI F	CAAGGAAAGTCAAGCCCAGA
PGK R	CTGTCCATCTGCACGAGACT
11B3 deletion
D11B3 F	GGGCAAAGGTGAGAAAACAA
D11B3 R	ATCCGAGATCTGGAGGAGGT
4C4 KI
4C4 KI F	GGGATACCCCTCAACAGGAT
PGK R	CTGTCCATCTGCACGAGACT
4C4-S Deletion
4C4 KI F	GGGATACCCCTCAACAGGAT
4C4-S Deletion 1 R	CCTCATAACAGTGGCCTGCT
4C4-S Deletion 2 R	GCTGTCCAGGGAGTTAGAGG
4C4-L Deletion
4C4-L Deletion 1 F	TACCAGGCAGAAGGAGCAGT
4C4-L Deletion 1 R	ACCTTGCGGTATGGAGTTTG
4C4-L Deletion 2 F	ACTCTCAGGGTTCCCCAAGT
4C4-L Deletion 2 R	AAGCCACAGTAGGGCTCAGA
4C4-I Deletion
4C4-I Deletion 1 F	TACCAGGCAGAAGGAGCAGT
4C4-I Deletion 1 R	ACCTTGCGGTATGGAGTTTG
4C4-I Deletion 2 F	ACTCTCAGGGTTCCCCAAGT
4C4-I Deletion 2 R	AAGCCACAGTAGGGCTCAGA
TK (internal primers)
TK F	TCACATGCCCCGCCCCCGGC
TK R	TTAGTTAGCCTCCCCCATCTCCC
7q11-22 Deletion
7q11 Del F	GGCATGCCTGCTATTTTGAT
7q22 Del R	GGGAGCAACCTCGGTGATA

### Sheet: ED Table 5
Extended Data Table 5: Flow Cytometry Panels
Lymphoid
Marker	Fluorophore	Clone	Company	Concentration
CD45	AF700	30-F11	BioLegend	1/400
CX3CR1	BV510	SA011F11	BioLegend	1/400
CD3	PE Fluo610	145-2C11	eBioscience	1/100
CD4	BV605	RM4 5	BD	1/200
CD8	PE Cy7	53-6.7	BioLegend	1/400
PD-L1	APC Cy7	10F.9G2	BioLegend	1/400
CD44	BV786	IM7	BioLegend	1/400
CD69	BUV737	H1.2F3	BD	1/400
CD19	BV650	1D3	BD	1/400
PD1	PE	29F.1A12	BioLegend	1/400
CD62L	APC Cy7	MEL-14	BioLegend	1/400
TCR gd	BUV395	V65	BD	1/200
Viability	BV421	Live/Dead	Invitrogen	1/1000
Fc Block	NA	2.4G2	BD	1/200
Myeloid
Marker	Fluorophore	Clone	Company	Concentration
CD45	AF700	30-F11	BioLegend	1/400
CD11b	BUV395	M1/70	BD	1/800
CD86	BV650	GL-1	BioLegend	1/400
Ly6C	APC Cy7	AL-21	BD	1/400
Ly6G	BV605	1A8	BD	1/400
CD11c	BV786	N418	BioLegend	1/800
CD206	PerCP Cy5.5	C068C2	BioLegend	1/400
F4/80	APC	BM8	BioLegend	1/400
CD103	PE-Cy7	2E7	BioLegend	1/400
CX3CR1	BV510	SA011F11	BioLegend	1/400
CD8	PE Cy7	53-6.7	BioLegend	1/400
Viability	BV421	Live/Dead	Invitrogen	1/1000
Fc Block	NA	2.4G2	BD	1/200

### Sheet: ED Table 6
Extended Data Table 6: Primers and Taqman assays for qPCR
RT qPCR primers
Actb F	GGCTGTATTCCCCTCCATCG
Actb R	CCAGTTGGTAACAATGCCATGT
Gapdh F	GGGAAATTCAACGGCACAGT
Gapdh R	AGATGGTGATGGGCTTCCC
EGFP F	ACGTAAACGGCCACAAGTTC
EGFP R	AAGTCGTGCTGCTTCATGTG
Ifnb1 F	CAGCTCCAAGAAAGGACGAAC
Ifnb1 R	GGCAGTGTAACTCTTCTGCAT
Ifne F	GACAGCTCCCTGAAACGGTG
Ifne R	GGCTTTCTCTGTTCATCCACA
Isg20 F	TGGGCCTCAAAGGGTGAGT
Isg20 R	CGGGTCGGATGTACTTGTCATA
Oasl1 F	CAGGAGCTGTACGGCTTCC
Oasl1 R	CCTACCTTGAGTACCTTGAGCAC
Taqman Assays
Actb	Mm02619580_g1
Gapdh	Mm99999915_g1
Ifnb1	Mm00439552_s1
Ifna13	Mm01731013_s1
Ifna5	Mm00833976_s1
Ifna4	Mm00833969_s1
Ifna7	Mm02525960_s1
Ifne	Mm00616542_s1
Copy Number Taqman Assays
Tfrc	4458366
Cdkn2a	Mm00556883_cn
Mtap	Mm00127621_cn
Ifne	Mm00555452_cn
Klhl9	Mm00558886_cn
Ifna13	Mm00658525_cn
Ifnb1	Mm00555445_cn
